# Developmental signaling reveals functionally enriched human-specific gene regulation in telencephalic progenitors

**DOI:** 10.64898/2026.07.13.738326

**Authors:** Reed C. McMullen, Bryan J. Pavlovic, Dani M. Swope, David S. Aley, Nathan K. Schaefer, Alex A. Pollen

## Abstract

Comparative transcriptomic studies of neural progenitors implicated in human brain expansion have identified extensive baseline gene expression divergence, yet these differences are weakly enriched for functions relevant to development and disease. This suggests that functionally important regulatory divergence may emerge only under specific developmental signaling conditions. Here, we profiled morphogen-dependent gene expression responses in matched telencephalic neuroepithelial cells (telNECs) from human, chimpanzee, and orangutan at the onset of cortical neurogenesis. Baseline interspecies differences were extensive but functionally diffuse. In contrast, a distinct set of genes exhibited species-divergent responses to morphogen stimulation despite conserved baseline expression. These response genes were strongly enriched for regulators of progenitor proliferation and differentiation, neurodevelopmental disorder risk genes, and loci harboring human-lineage sequence changes. Together, these findings show that developmental signaling exposes a functionally enriched class of regulatory divergence beyond baseline comparisons and provide a framework for identifying evolutionarily relevant gene regulation during human brain development.
