## Supplementary material for "Developmental signaling reveals functionally enriched human-specific gene regulation in telencephalic progenitors": Table S1

### Sheet: PSC_line_metadata
Individual	Species	Sex	Differentiation_batch_used	PSC_type
C3624	Chimp	M	06/21 BJP/DMS/RCM	iPSC
C40670	Chimp	M	06/21 BJP/DMS/RCM	iPSC
C8861	Chimp	M	05/03 BJP/RCM	iPSC
C40280	Chimp	F	05/03 BJP/RCM	iPSC
C40210	Chimp	F	02/29 BJP	iPSC
C4933	Chimp	F	07/05 BJP/DMS	iPSC
H1	Human	M	06/21 BJP/DMS/RCM	ESC
H9	Human	F	06/21 BJP/DMS/RCM	ESC
H20961	Human	M	02/29 BJP	iPSC
H21792	Human	F	07/05 BJP/DMS	iPSC
H28126	Human	M	02/29 BJP	iPSC
KOLF2.1J	Human	M	05/03 BJP/RCM	iPSC
JOS3-C1	Orangutan	F	05/03 BJP/RCM	iPSC

### Sheet: Stimulus_metadata
Reagent	Supplier	CatNo	Use
FGF2	R&D	233-FB/CF	Morphogen screen
FGF8b	R&D	423-F8	Morphogen screen
BMP7	Peprotech	120-03P	Morphogen screen
ATRA	Sigma	R2625	Morphogen screen
NRG1	Peprotech	100-03-10UG	Morphogen screen
EGF	Peprotech	AF-100-15-1MG	Morphogen screen
DLL1	Acro Bio	DL1-H52H8	Morphogen screen
JAG1	Acro Bio	JA1-H52H9	Morphogen screen
TRULI	Med Chem Express	HY-138489	Morphogen screen
IGF1-LR3	Peprotech	100-11R3-1MG	Morphogen screen
BGJ398	Med Chem Express	HY-13311	Morphogen screen
SANT-1	Med Chem Express	HY-100224	Morphogen screen
HX531	Cayman Chemicals	20762	Morphogen screen
AZD8931	Med Chem Express	HY-13050/CS-3951	Morphogen screen
LY411575	Med Chem Express	HY-50752	Morphogen screen
Verteporfin	Med Chem Express	HY-B0146	Morphogen screen
Rapamycin	Med Chem Express	HY-10219	Morphogen screen
PD0325901	Med Chem Express	HY-10254/CS-0062	Signaling efficacy
BMP4	EMD Millipore	GF167	Signaling efficacy

### Sheet: Media_metadata
Reagent	Supplier	CatNo
DMEM/F12	Corning	10-092-CV
Primocin	InvivoGen	ant-pm-2
L-Ascorbic Acid 2 Phosphate	Fujifilm	011-2847
Insulin	GenDepot	I4600-010
Transferrin	Invitria	777TRF029
Selenium	Sigma	S5261
PVA	Sigma	P8136
Heparin	Sigma	H3393
FGF2-G3	McCormick Recombinant Protein Production Core (RPPC), Northwestern University	Derived from Addgene Addgene#135521
TGFb1	Peprotech	100-21C
NRG1	Peprotech	100-03
Cytidine	Sigma	C4654
Uridine	Sigma	U3003
Thymidine	Sigma	T1895
Adenosine	Sigma	A4036
Guanosine	Sigma	G6264
Chroman1	Med Chem Express	HY-15392
Emricasan	MedKoo	510230
Trans-ISRIB	Med Chem Express	HY-12495
Spermine	Sigma	S4264
Putrescine	Sigma	P5780
Spermidine	Sigma	S0266
Growth factor reduced matrigel	Corning	354230
LDN193189	Med Chem Express	HY-12071/CS-0669
SB431542	LC Labs	S-7800
WNT C59	Med Chem Express	HY-15659/CS-1420
SCH772984	Med Chem Express	HY-50846
MK2206	Med Chem Express	HY-10358
K02288	Med Chem Express	HY-12278
CHIR99021	LC Labs	C-6556
SHH(C24II)	R&D	1845-SH-100/CF

### Sheet: Media_formulations
Media_name	Component	Concentration	Suggested_timing
PSC Media	DMEM/F12 1:1	Base
	Primocin	1X
	L-Ascorbic Acid 2 Phosphate	200ug/mL
	Insulin	20ug/mL
	Transferrin	20ug/mL
	Selenium	20ng/mL
	PVA	0.005
	Heparin	30ng/mL
	FGF2-G3	65ng/mL
	TGFb1	2.2ng/mL
	NRG1	0.5ng/mL
	Cytidine	15uM
	Uridine	15uM
	Thymidine	6uM
	Adenosine	15uM
	Guanosine	15uM
	IWR1	20uM	Remove on Day -1
CEPT (1,000X)	Chroman1	0.05uM	Overnight after thawing, ≥ 1hr after passaging, ≥ 1hr before cryopreserving
	Emricassan	5uM
	Trans-ISRIB	0.7uM
	Spermine	8ng/mL
	Putrescene	40ng/mL
	Spermidine	4.5ng/mL
Differentiation Media	DMEM/F12 1:1	Base
	Primocin	1X
	L-Ascorbic Acid 2 Phosphate	100ug/mL
	Insulin	20ug/mL
	Transferrin	20ug/mL
	Selenium	20ng/mL
	PVA	0.01
Day0-Day2 Media	Differentiation Media	Base	Used Friday-Sunday, Changed on Monday
	LDN193189	0.5uM
	SB431542	10uM
	WNT C59	0.1uM
	SCH772984	0.5uM
Day3-Day4 Media	Differentiation Media	Base	Used Monday-Tuesday, Changed on Wednesday
	LDN193189	0.5uM
	SB431542	10uM
	Wnt-C59	0.1uM
Day5-Day6 Media	Differentiation Media	Base	Used Wednesday-Thursday, Changed on Friday
	LDN193189	0.5uM
	SB431542	10uM
	CEPT	1x
Day7+ Media	Differentiation Media	Base	Used Friday- End of Process
	AKTiVIII	100nM
	MK2006	75nM
	K02288	100nM
	SB431542	1uM
	LDN193189	100nM
	CHIR-99021	0.5 uM
	SHH(C24Il)	20 ng/mL
